# A Graph-Directed Approach for Creation of a Homology Modeling Library: Application to Venom Structure Prediction

**DOI:** 10.1101/828129

**Authors:** Rachael A. Mansbach, Srirupa Chakraborty, Timothy Travers, S. Gnanakaran

## Abstract

Many toxins are short, cysteine-rich peptides that are of great interest as novel therapeutic leads and of great concern as lethal biological agents due to their high affinity and specificity for various receptors involved in neuromuscular transmission. To perform initial candidate identification for design of a drug impacting a particular receptor or for threat assessment as a harmful toxin, one requires a set of candidate structures of reasonable accuracy with potential for interaction with the target receptor. In this article, we introduce a graph-based algorithm for identifying good extant template structures from a library of evolutionarily-related cysteine-containing sequences for structural determination of target sequences by homology modeling. We employ this approach to study the conotoxins, a set of toxin peptides produced by the family of aquatic cone snails. Currently, of the approximately six thousand known conotoxin sequences, only about three percent have experimentally characterized three-dimensional structures, leading to a serious bottleneck in identifying potential drug candidates. We demonstrate that the conotoxin template library generated by our approach may be employed to perform homology modeling and greatly increase the number of characterized conotoxin structures. We also show how our approach can guide experimental design by identifying and ranking sequences for structural characterization in a similar manner. Overall, we present and validate an approach for venom structure modeling and employ it to expand the library of extant conotoxin structures by almost 300% through homology modeling employing the template library determined in our approach.
