## Supplementary material for "A Graph-Directed Approach for Creation of a Homology Modeling Library: Application to Venom Structure Prediction": Homology Modeled Structures: 4C_modelscores.txt

model	subject	molpdf		DOPE	DOPE_norm	GA341	gfactor	gfact_norm	CombProb
sequence1
1	10	461.050		-1166.442	1.000	0.999	0.140	0.929		0.929
2	5	457.385		-1135.805	0.563	0.999	0.140	0.929		0.523
3	9	463.200		-1137.675	0.590	1.000	0.110	0.714		0.421
sequence2
1	2	555.508		-1001.180	1.000	1.000	0.120	1.000		1.000
2	9	555.773		-989.265	0.907	1.000	0.100	0.867		0.786
3	8	559.775		-946.240	0.570	1.000	0.070	0.667		0.380
sequence3
1	9	69.078		-1102.130	1.000	1.000	0.060	0.889		0.889
2	4	63.467		-1080.680	0.764	1.000	0.090	1.000		0.764
3	1	66.014		-1083.911	0.799	1.000	0.060	0.889		0.711
sequence4
1	5	587.475		-1002.904	0.712	1.000	0.080	0.857		0.610
2	7	580.222		-986.922	0.559	1.000	0.110	1.000		0.559
3	8	589.045		-1003.492	0.717	1.000	0.050	0.714		0.512
sequence5
1	1	593.799		-986.433	0.616	1.000	0.120	1.000		0.616
2	5	593.118		-1022.724	1.000	1.000	0.010	0.450		0.450
3	6	588.179		-975.423	0.500	1.000	0.040	0.600		0.300
sequence6
1	9	586.608		-1095.513	0.897	1.000	0.040	1.000		0.897
2	2	589.331		-1105.253	1.000	1.000	-0.020	0.625		0.625
3	3	579.637		-1094.366	0.884	1.000	-0.040	0.500		0.442
sequence7
1	8	540.408		-925.265	1.000	1.000	0.190	1.000		1.000
2	9	548.165		-889.066	0.669	1.000	0.060	0.381		0.255
3	7	538.812		-867.179	0.469	1.000	0.070	0.429		0.201
sequence8
1	9	535.862		-919.467	0.799	1.000	0.130	1.000		0.799
2	6	536.411		-929.696	0.874	1.000	0.100	0.842		0.736
3	8	539.779		-923.047	0.825	0.987	0.090	0.789		0.651
sequence9
1	6	479.227		-967.420	0.948	0.999	0.020	0.800		0.758
2	9	478.511		-958.022	0.733	1.000	0.060	1.000		0.733
3	4	479.396		-969.715	1.000	0.995	-0.010	0.650		0.650
sequence10
1	8	509.585		-1122.711	1.000	1.000	0.210	0.882		0.882
2	7	513.121		-1106.335	0.653	1.000	0.200	0.824		0.538
3	1	515.561		-1116.027	0.859	1.000	0.150	0.529		0.455
sequence11
1	7	636.367		-922.593	0.902	1.000	0.080	1.000		0.902
2	1	644.195		-895.985	0.580	1.000	0.030	0.667		0.386
3	3	638.528		-900.831	0.638	0.906	0.010	0.533		0.340
sequence12
1	10	649.281		-944.702	0.829	0.958	0.180	1.000		0.829
2	8	643.215		-956.667	0.905	0.821	0.090	0.775		0.701
3	5	648.593		-952.316	0.877	0.997	0.080	0.750		0.658
sequence13
1	7	657.329		-954.377	0.711	0.982	0.110	1.000		0.711
2	5	663.464		-992.637	1.000	0.998	0.050	0.647		0.647
3	2	662.437		-956.067	0.723	1.000	0.040	0.588		0.426
sequence14
1	2	667.268		-1086.014	1.000	1.000	0.160	1.000		1.000
2	9	675.953		-969.537	0.448	1.000	0.090	0.632		0.283
3	5	676.726		-1004.475	0.614	1.000	0.030	0.316		0.194
sequence15
1	7	556.631		-786.594	0.695	1.000	0.040	1.000		0.695
2	4	569.421		-814.661	0.913	1.000	-0.050	0.471		0.430
3	1	577.531		-810.181	0.878	1.000	-0.060	0.412		0.362
sequence16
1	6	541.727		-637.209	0.611	1.000	-0.240	1.000		0.611
2	9	547.404		-672.362	0.791	1.000	-0.360	0.684		0.541
3	3	543.264		-637.365	0.611	1.000	-0.370	0.658		0.402
sequence17
1	10	664.477		-1109.607	1.000	1.000	0.120	1.000		1.000
2	4	660.842		-1079.933	0.908	1.000	0.100	0.984		0.894
3	8	667.746		-1105.434	0.987	1.000	-0.020	0.891		0.880
sequence18
1	1	742.610		-722.964	0.942	1.000	-0.110	0.828		0.780
2	4	734.329		-739.264	1.000	0.992	-0.130	0.759		0.759
3	10	732.733		-663.462	0.732	0.944	-0.060	1.000		0.732
sequence19
1	10	736.129		-696.556	0.947	0.984	-0.020	1.000		0.947
2	9	744.159		-698.622	0.961	1.000	-0.150	0.750		0.721
3	2	736.927		-704.359	1.000	0.924	-0.180	0.692		0.692
sequence20
1	8	650.477		-1034.028	0.808	1.000	0.080	1.000		0.808
2	9	648.495		-1036.556	0.845	1.000	0.030	0.688		0.581
3	5	650.281		-1027.728	0.718	1.000	0.010	0.563		0.404
sequence21
1	7	567.677		-937.843	0.955	1.000	0.100	1.000		0.955
2	5	561.554		-940.433	1.000	1.000	0.090	0.909		0.909
3	2	565.605		-938.831	0.972	1.000	0.070	0.727		0.707
sequence22
1	9	678.629		-1085.764	0.864	1.000	0.060	0.867		0.748
2	1	682.201		-1074.354	0.743	1.000	0.080	1.000		0.743
3	7	693.785		-1081.594	0.819	1.000	0.040	0.733		0.601
sequence23
1	1	106.080		-1244.178	1.000	1.000	0.080	1.000		1.000
2	3	112.639		-1203.149	0.802	1.000	0.080	1.000		0.802
3	10	112.592		-1232.249	0.942	1.000	0.040	0.818		0.771
sequence24
1	7	599.968		-2052.213	0.925	1.000	0.060	1.000		0.925
2	2	610.584		-2008.956	0.648	1.000	0.020	0.800		0.518
3	8	624.218		-2020.651	0.723	1.000	0.000	0.700		0.506
sequence25
1	9	594.355		-2015.358	0.904	1.000	0.120	1.000		0.904
2	6	598.827		-2037.800	1.000	1.000	0.010	0.866		0.866
3	7	598.690		-2017.255	0.912	1.000	0.030	0.890		0.812
sequence26
1	9	447.849		-1141.590	1.000	1.000	0.180	0.950		0.950
2	7	448.050		-1132.207	0.841	1.000	0.190	1.000		0.841
3	10	450.463		-1127.257	0.757	1.000	0.190	1.000		0.757
sequence27
1	9	539.125		-1062.777	0.693	1.000	0.100	1.000		0.693
2	6	538.479		-1077.620	1.000	1.000	0.060	0.600		0.600
3	2	548.070		-1070.090	0.844	1.000	0.070	0.700		0.591
sequence28
1	3	57.495		-1082.312	1.000	1.000	0.060	0.850		0.850
2	1	56.606		-1066.540	0.871	1.000	0.070	0.900		0.784
3	9	64.912		-1053.197	0.762	1.000	0.090	1.000		0.762
sequence29
1	4	447.857		-1032.643	1.000	1.000	0.190	0.840		0.840
2	2	448.023		-1027.412	0.837	1.000	0.230	1.000		0.837
3	3	451.828		-1020.636	0.625	1.000	0.100	0.480		0.300
sequence30
1	4	453.553		-1111.918	0.951	1.000	0.200	1.000		0.951
2	8	443.998		-1096.570	0.773	1.000	0.190	0.952		0.736
3	7	449.589		-1093.372	0.735	1.000	0.180	0.905		0.665
sequence31
1	9	445.283		-1143.589	1.000	1.000	0.210	1.000		1.000
2	6	450.485		-1135.742	0.874	1.000	0.190	0.875		0.765
3	1	447.165		-1135.788	0.875	1.000	0.160	0.688		0.601
sequence32
1	3	497.658		-1011.332	1.000	1.000	0.010	0.867		0.867
2	1	500.095		-1006.060	0.846	1.000	0.030	1.000		0.846
3	6	500.839		-995.693	0.544	1.000	0.030	1.000		0.544
sequence33
1	6	567.635		-1122.858	1.000	1.000	0.100	0.692		0.692
2	3	566.794		-1099.856	0.779	1.000	0.120	0.846		0.659
3	8	568.345		-1095.181	0.734	1.000	0.110	0.769		0.564
sequence34
1	3	64.915		-1074.643	0.952	1.000	0.100	1.000		0.952
2	4	62.076		-1077.533	1.000	1.000	0.040	0.684		0.684
3	7	58.210		-1075.308	0.963	1.000	0.030	0.632		0.608
sequence35
1	10	446.676		-1107.183	0.907	1.000	0.170	1.000		0.907
2	9	445.682		-1085.060	0.586	1.000	0.160	0.933		0.547
3	3	447.387		-1107.087	0.906	1.000	0.100	0.533		0.483
sequence36
1	10	443.359		-1040.698	1.000	0.999	0.230	1.000		1.000
2	4	443.860		-1026.822	0.810	1.000	0.190	0.833		0.675
3	6	442.671		-1014.167	0.636	1.000	0.170	0.750		0.477
sequence37
1	4	442.921		-1122.442	0.973	1.000	0.210	1.000		0.973
2	8	453.210		-1111.549	0.848	1.000	0.200	0.967		0.820
3	2	447.476		-1124.799	1.000	1.000	0.140	0.767		0.767
sequence38
1	8	597.664		-1066.708	0.858	1.000	0.100	0.917		0.787
2	4	591.917		-1078.379	1.000	1.000	0.060	0.750		0.750
3	1	592.919		-1061.520	0.795	1.000	0.100	0.917		0.729
sequence39
1	4	567.042		-1032.604	0.849	1.000	0.190	1.000		0.849
2	1	572.573		-1037.564	0.949	1.000	0.090	0.600		0.569
3	10	570.571		-1040.098	1.000	1.000	0.080	0.560		0.560
sequence40
1	3	561.421		-1111.867	0.941	1.000	0.190	0.826		0.777
2	2	565.737		-1093.917	0.766	1.000	0.230	1.000		0.766
3	6	562.326		-1117.953	1.000	1.000	0.170	0.739		0.739
sequence41
1	10	593.267		-992.598	1.000	1.000	0.120	0.944		0.944
2	8	599.729		-977.930	0.663	1.000	0.090	0.778		0.516
3	6	598.115		-984.067	0.804	1.000	0.060	0.611		0.491
sequence42
1	10	567.776		-1072.392	1.000	1.000	0.150	0.870		0.870
2	5	567.497		-1040.550	0.688	1.000	0.180	1.000		0.688
3	2	570.237		-1072.205	0.998	1.000	0.090	0.609		0.608
sequence43
1	3	559.560		-1216.529	0.796	1.000	0.100	0.750		0.597
2	8	565.871		-1224.937	1.000	1.000	0.060	0.550		0.550
3	4	560.679		-1201.708	0.435	1.000	0.120	0.850		0.370
sequence44
1	7	535.246		-1098.480	1.000	1.000	0.170	1.000		1.000
2	4	536.033		-1090.358	0.881	1.000	0.160	0.933		0.822
3	8	538.351		-1078.929	0.714	1.000	0.100	0.533		0.381
sequence45
1	10	560.758		-1091.833	0.804	1.000	0.130	1.000		0.804
2	5	558.152		-1111.048	0.977	1.000	0.050	0.750		0.733
3	1	561.170		-1106.552	0.937	1.000	0.060	0.781		0.732
sequence46
1	10	584.094		-1128.623	1.000	1.000	0.180	1.000		1.000
2	9	585.130		-1097.942	0.735	1.000	0.160	0.923		0.679
3	1	586.868		-1076.752	0.553	1.000	0.100	0.692		0.383
sequence47
1	4	555.057		-1181.685	1.000	1.000	0.210	1.000		1.000
2	5	565.714		-1133.004	0.548	1.000	0.060	0.318		0.174
3	9	561.264		-1118.411	0.412	1.000	0.060	0.318		0.131
sequence48
1	4	545.507		-1078.579	1.000	1.000	0.120	0.833		0.833
2	7	549.897		-1061.398	0.771	1.000	0.150	1.000		0.771
3	9	546.543		-1057.744	0.722	1.000	0.130	0.889		0.642
sequence49
1	6	548.891		-996.016	0.690	1.000	0.180	1.000		0.690
2	5	552.630		-1008.700	0.821	1.000	0.110	0.696		0.571
3	7	548.392		-1026.089	1.000	1.000	0.080	0.565		0.565
sequence50
1	1	548.152		-1061.317	0.921	1.000	0.200	1.000		0.921
2	7	551.277		-1055.432	0.815	1.000	0.120	0.667		0.543
3	2	558.965		-1065.647	1.000	1.000	0.090	0.542		0.542
sequence51
1	5	521.983		-1126.470	0.823	1.000	0.120	1.000		0.823
2	3	526.943		-1143.025	0.999	1.000	0.080	0.750		0.750
3	4	528.136		-1143.078	1.000	1.000	0.060	0.625		0.625
sequence52
1	2	467.834		-1092.358	1.000	1.000	0.130	1.000		1.000
2	9	481.777		-1088.007	0.927	1.000	0.090	0.765		0.709
3	1	474.138		-1084.019	0.860	1.000	0.090	0.765		0.658
sequence53
1	5	491.165		-1005.625	0.778	1.000	0.220	1.000		0.778
2	7	498.832		-1003.193	0.738	1.000	0.160	0.647		0.478
3	4	487.456		-1019.011	1.000	0.999	0.130	0.471		0.471
sequence54
1	4	439.474		-1098.833	0.991	0.999	0.230	1.000		0.991
2	10	439.561		-1091.097	0.888	1.000	0.220	0.941		0.836
3	8	450.504		-1095.828	0.951	1.000	0.170	0.647		0.615
sequence55
1	2	439.361		-1097.212	1.000	1.000	0.280	1.000		1.000
2	3	435.072		-1093.689	0.952	0.999	0.220	0.684		0.651
3	8	436.227		-1088.573	0.882	1.000	0.230	0.737		0.650
sequence56
1	8	443.298		-1097.959	0.876	1.000	0.260	1.000		0.876
2	4	438.057		-1105.926	0.970	1.000	0.220	0.892		0.865
3	6	440.421		-1108.511	1.000	0.998	0.200	0.838		0.838
sequence57
1	2	508.803		-1147.122	0.925	1.000	0.120	0.800		0.740
2	1	504.692		-1155.361	1.000	1.000	0.100	0.700		0.700
3	3	510.162		-1120.820	0.685	1.000	0.120	0.800		0.548
sequence58
1	3	526.030		-1159.968	1.000	1.000	0.220	1.000		1.000
2	2	530.699		-1140.598	0.804	1.000	0.120	0.697		0.561
3	8	533.651		-1126.293	0.660	1.000	0.140	0.758		0.500
sequence59
1	2	519.588		-1104.895	0.992	0.999	0.220	0.964		0.957
2	5	523.457		-1077.905	0.779	1.000	0.230	1.000		0.779
3	4	523.866		-1105.865	1.000	0.999	0.150	0.714		0.714
sequence60
1	7	521.478		-1086.704	0.753	1.000	0.180	0.840		0.632
2	6	526.482		-1098.963	1.000	1.000	0.120	0.600		0.600
3	2	527.991		-1076.577	0.548	1.000	0.180	0.840		0.460
sequence61
1	10	526.565		-1098.446	1.000	1.000	0.160	1.000		1.000
2	2	532.886		-1073.878	0.692	1.000	0.090	0.588		0.407
3	6	533.222		-1041.924	0.291	1.000	0.050	0.353		0.103
sequence62
1	7	508.234		-1133.680	1.000	1.000	0.180	0.857		0.857
2	1	502.048		-1117.136	0.774	1.000	0.210	1.000		0.774
3	5	508.443		-1133.027	0.991	1.000	0.120	0.571		0.566
sequence63
1	9	474.682		-1103.591	1.000	0.999	0.200	1.000		1.000
2	8	472.897		-1090.846	0.767	1.000	0.140	0.700		0.537
3	7	476.955		-1096.971	0.879	1.000	0.100	0.500		0.439
sequence64
1	6	499.874		-1112.920	1.000	1.000	0.220	1.000		1.000
2	9	496.365		-1105.595	0.919	1.000	0.170	0.737		0.677
3	4	493.039		-1073.692	0.565	1.000	0.190	0.842		0.475
sequence65
1	2	557.786		-1290.013	1.000	1.000	0.110	0.933		0.933
2	9	555.495		-1269.936	0.824	1.000	0.120	1.000		0.824
3	3	561.188		-1252.390	0.671	1.000	0.110	0.933		0.626
sequence66
1	9	538.438		-991.527	1.000	1.000	0.050	0.818		0.818
2	5	535.965		-967.975	0.729	1.000	0.090	1.000		0.729
3	7	541.843		-981.409	0.884	1.000	0.040	0.773		0.683
sequence67
1	7	553.422		-972.586	1.000	1.000	0.200	1.000		1.000
2	3	555.444		-938.055	0.739	1.000	0.140	0.818		0.605
3	8	562.987		-954.167	0.861	1.000	0.100	0.697		0.600
sequence68
1	5	555.203		-1054.760	1.000	1.000	0.080	0.833		0.833
2	9	555.599		-1049.667	0.900	1.000	0.060	0.722		0.650
3	7	550.070		-1036.819	0.649	1.000	0.110	1.000		0.649
sequence69
1	4	557.232		-1136.405	0.946	1.000	0.090	1.000		0.946
2	7	553.048		-1139.573	1.000	1.000	0.070	0.920		0.920
3	5	562.980		-1134.598	0.915	1.000	0.050	0.840		0.768
sequence70
1	4	568.289		-964.162	1.000	1.000	0.180	0.846		0.846
2	8	573.110		-921.648	0.675	1.000	0.220	1.000		0.675
3	9	569.347		-949.561	0.888	1.000	0.140	0.692		0.615
sequence71
1	5	591.326		-1080.997	0.852	1.000	0.140	1.000		0.852
2	10	592.271		-1075.112	0.769	1.000	0.110	0.824		0.633
3	7	585.805		-1089.366	0.970	1.000	0.060	0.529		0.513
sequence72
1	2	539.634		-1054.184	1.000	1.000	0.070	0.867		0.867
2	4	543.114		-1045.942	0.690	1.000	0.090	1.000		0.690
3	9	550.572		-1047.372	0.744	1.000	0.030	0.600		0.446
sequence73
1	9	531.886		-1102.085	1.000	1.000	0.110	0.958		0.958
2	1	524.146		-1082.963	0.765	1.000	0.120	1.000		0.765
3	7	527.324		-1085.997	0.803	1.000	0.040	0.667		0.535
sequence74
1	4	546.228		-1076.458	1.000	1.000	0.180	1.000		1.000
2	7	550.032		-1073.309	0.948	1.000	0.110	0.720		0.683
3	6	550.002		-1073.178	0.946	1.000	0.060	0.520		0.492
sequence75
1	7	529.399		-1092.792	1.000	1.000	0.080	1.000		1.000
2	5	524.446		-1079.316	0.847	1.000	0.080	1.000		0.847
3	9	524.523		-1073.967	0.786	1.000	0.040	0.789		0.620
sequence76
1	7	529.190		-1059.659	0.890	1.000	0.130	1.000		0.890
2	2	534.130		-1065.147	1.000	1.000	0.100	0.850		0.850
3	4	529.708		-1047.403	0.643	1.000	0.070	0.700		0.450
sequence77
1	3	564.809		-1050.414	0.973	1.000	0.160	1.000		0.973
2	6	572.179		-1052.128	1.000	1.000	0.080	0.704		0.704
3	7	562.722		-1033.343	0.707	1.000	0.100	0.778		0.550
sequence78
1	10	501.179		-1043.649	1.000	1.000	0.050	0.818		0.818
2	5	503.920		-1018.826	0.654	1.000	0.090	1.000		0.654
3	1	502.795		-1013.076	0.573	1.000	0.000	0.591		0.339
sequence79
1	8	533.795		-1033.723	0.920	1.000	0.160	1.000		0.920
2	4	533.213		-1038.218	1.000	1.000	0.120	0.810		0.810
3	6	538.016		-1020.714	0.687	1.000	0.120	0.810		0.556
sequence80
1	8	500.371		-1081.968	0.726	1.000	0.110	1.000		0.726
2	6	498.810		-1084.068	0.775	1.000	0.090	0.882		0.683
3	1	497.108		-1086.813	0.839	1.000	0.030	0.529		0.444
sequence81
1	7	549.819		-1057.094	0.988	1.000	0.100	0.889		0.879
2	9	552.633		-1046.369	0.815	1.000	0.100	0.889		0.725
3	3	551.052		-1033.224	0.603	1.000	0.130	1.000		0.603
sequence82
1	7	469.791		-1099.668	1.000	1.000	0.150	1.000		1.000
2	2	475.159		-1091.712	0.898	1.000	0.070	0.750		0.673
3	9	468.597		-1082.669	0.782	1.000	0.070	0.750		0.586
sequence83
1	6	535.190		-1025.107	0.776	0.999	0.170	1.000		0.776
2	4	546.113		-1021.911	0.738	1.000	0.140	0.880		0.649
3	3	541.832		-1043.992	1.000	1.000	0.080	0.640		0.640
sequence84
1	3	527.418		-1083.854	1.000	1.000	0.040	0.889		0.889
2	8	529.167		-1073.443	0.867	1.000	0.060	1.000		0.867
3	2	526.879		-1064.144	0.748	1.000	0.060	1.000		0.748
sequence85
1	5	555.628		-1105.619	0.902	1.000	0.090	1.000		0.902
2	6	557.981		-1113.005	1.000	1.000	0.010	0.556		0.556
3	1	567.425		-1081.344	0.580	1.000	0.060	0.833		0.483
sequence86
1	10	574.732		-1071.254	0.837	1.000	0.110	1.000		0.837
2	4	569.623		-1084.513	1.000	1.000	0.060	0.706		0.706
3	1	585.222		-1056.915	0.662	1.000	0.050	0.647		0.428
sequence87
1	6	449.290		-944.682	1.000	1.000	0.140	1.000		1.000
2	1	445.780		-939.457	0.930	1.000	0.130	0.952		0.885
3	10	449.960		-925.636	0.744	1.000	0.080	0.714		0.531
sequence88
1	10	56.660		-1057.261	1.000	1.000	0.140	0.923		0.923
2	6	58.789		-1032.475	0.517	1.000	0.150	1.000		0.517
3	2	60.968		-1055.262	0.961	1.000	0.060	0.308		0.296
sequence89
1	4	574.138		-1091.399	0.867	1.000	0.120	1.000		0.867
2	1	570.560		-1108.937	1.000	1.000	0.090	0.824		0.824
3	6	575.539		-1104.095	0.963	1.000	0.090	0.824		0.793
sequence90
1	9	687.120		-999.762	1.000	1.000	0.160	1.000		1.000
2	2	686.681		-979.842	0.830	1.000	0.130	0.885		0.734
3	1	685.855		-956.024	0.626	1.000	0.100	0.769		0.482
sequence91
1	7	522.471		-1070.338	1.000	1.000	0.080	0.935		0.935
2	1	524.020		-1041.529	0.782	1.000	0.100	1.000		0.782
3	10	529.873		-1037.079	0.749	1.000	0.090	0.968		0.724
sequence92
1	7	60.830		-1060.619	1.000	1.000	0.100	0.800		0.800
2	5	61.554		-1038.163	0.713	1.000	0.140	0.960		0.685
3	8	58.405		-1034.493	0.666	1.000	0.150	1.000		0.666
sequence93
1	8	65.325		-1135.949	1.000	1.000	0.060	0.889		0.889
2	6	61.070		-1117.427	0.740	1.000	0.020	0.667		0.493
3	10	71.534		-1106.106	0.581	1.000	0.050	0.833		0.484
sequence94
1	5	72.809		-1039.050	0.803	1.000	0.040	1.000		0.803
2	2	68.755		-1049.173	0.950	1.000	0.010	0.833		0.791
3	1	76.777		-1052.655	1.000	1.000	-0.050	0.500		0.500
sequence95
1	7	68.810		-1095.242	1.000	1.000	0.040	0.563		0.563
2	6	54.432		-1070.081	0.511	1.000	0.100	0.938		0.479
3	5	65.110		-1067.097	0.453	1.000	0.060	0.688		0.311
sequence96
1	2	55.264		-1108.397	1.000	1.000	0.070	0.743		0.743
2	8	60.748		-1092.905	0.808	1.000	0.090	0.800		0.646
3	4	60.532		-1073.918	0.572	1.000	0.100	0.829		0.474
sequence97
1	3	69.233		-1075.720	1.000	1.000	0.110	0.941		0.941
2	4	62.400		-1066.169	0.890	1.000	0.110	0.941		0.838
3	1	56.646		-1054.664	0.757	1.000	0.120	1.000		0.757
sequence98
1	5	61.103		-1120.954	1.000	1.000	0.070	0.857		0.857
2	10	62.770		-1102.472	0.678	1.000	0.100	1.000		0.678
3	7	68.556		-1099.224	0.621	1.000	0.040	0.714		0.444
sequence99
1	10	574.745		-991.137	0.896	1.000	0.160	1.000		0.896
2	8	585.062		-1002.440	1.000	1.000	0.070	0.750		0.750
3	7	574.899		-984.894	0.838	1.000	0.060	0.722		0.605
sequence100
1	8	382.398		-1050.743	1.000	1.000	-0.010	0.818		0.818
2	3	372.863		-1030.636	0.866	1.000	0.030	0.939		0.814
3	7	378.037		-1013.266	0.750	1.000	0.050	1.000		0.750
sequence101
1	5	385.003		-1040.449	0.941	1.000	0.010	1.000		0.941
2	9	376.164		-1055.092	1.000	1.000	-0.060	0.897		0.897
3	8	389.311		-1054.216	0.996	1.000	-0.090	0.853		0.850
sequence102
1	3	399.176		-1162.950	1.000	1.000	-0.040	0.800		0.800
2	9	405.695		-1130.492	0.489	1.000	-0.010	1.000		0.489
3	6	398.685		-1134.136	0.546	1.000	-0.050	0.733		0.401
sequence103
1	7	405.508		-1069.160	1.000	1.000	0.010	0.913		0.913
2	5	395.846		-1032.648	0.687	1.000	0.030	1.000		0.687
3	8	397.741		-1060.310	0.924	1.000	-0.030	0.739		0.683
sequence104
1	5	392.892		-1006.610	1.000	1.000	0.020	0.788		0.788
2	8	398.724		-990.329	0.716	1.000	0.090	1.000		0.716
3	9	398.512		-996.113	0.817	1.000	0.040	0.848		0.693
sequence105
1	10	65.525		-1106.356	0.899	1.000	0.090	1.000		0.899
2	9	62.294		-1113.474	0.977	1.000	0.030	0.860		0.841
3	8	61.991		-1115.552	1.000	1.000	-0.040	0.698		0.698
sequence106
1	3	405.971		-1010.289	1.000	1.000	-0.060	0.789		0.789
2	1	408.415		-991.073	0.765	1.000	-0.100	0.579		0.443
3	9	406.410		-961.766	0.406	1.000	-0.020	1.000		0.406
sequence107
1	6	66.152		-979.319	1.000	1.000	0.040	1.000		1.000
2	10	67.119		-974.896	0.950	1.000	-0.050	0.550		0.522
3	7	70.814		-978.838	0.995	1.000	-0.090	0.350		0.348
sequence108
1	6	398.243		-1020.019	1.000	1.000	0.060	1.000		1.000
2	9	412.712		-1015.329	0.919	1.000	-0.040	0.643		0.591
3	3	406.065		-1001.195	0.675	1.000	-0.010	0.750		0.506
sequence109
1	9	351.354		-1092.849	1.000	1.000	0.010	0.957		0.957
2	4	356.599		-1090.494	0.960	1.000	-0.060	0.652		0.626
3	1	345.123		-1066.924	0.559	1.000	0.020	1.000		0.559
sequence110
1	2	71.939		-1088.654	1.000	1.000	-0.030	0.750		0.750
2	9	64.843		-1062.819	0.698	1.000	0.000	1.000		0.698
3	5	67.257		-1058.050	0.642	1.000	0.000	1.000		0.642
sequence111
1	3	471.598		-1026.255	1.000	1.000	0.110	1.000		1.000
2	4	472.942		-1014.796	0.729	1.000	0.110	1.000		0.729
3	10	479.554		-1004.106	0.477	1.000	-0.010	0.250		0.119
sequence112
1	3	166.826		-1593.943	0.774	1.000	-0.110	0.905		0.701
2	4	163.765		-1580.936	0.687	1.000	-0.090	1.000		0.687
3	6	171.103		-1627.076	0.996	1.000	-0.160	0.667		0.664
sequence113
1	3	580.268		-1058.181	0.828	1.000	0.020	1.000		0.828
2	6	586.504		-1073.641	1.000	1.000	-0.020	0.733		0.733
3	7	581.888		-1036.208	0.583	1.000	0.010	0.933		0.544
sequence114
1	3	577.337		-1076.210	1.000	1.000	0.060	1.000		1.000
2	10	575.579		-1068.427	0.891	1.000	0.050	0.952		0.848
3	5	575.606		-1061.511	0.793	1.000	0.050	0.952		0.756
sequence115
1	10	573.733		-1039.016	0.431	1.000	0.050	1.000		0.431
2	4	588.097		-1106.328	1.000	1.000	-0.040	0.308		0.308
3	2	579.220		-1036.929	0.413	1.000	0.010	0.692		0.286
sequence116
1	1	572.455		-1080.462	1.000	1.000	0.100	1.000		1.000
2	9	576.734		-1055.537	0.748	0.998	0.060	0.800		0.599
3	6	570.621		-1079.580	0.991	0.999	-0.010	0.450		0.446
sequence117
1	4	560.872		-1052.359	0.930	1.000	0.050	1.000		0.930
2	7	566.516		-1044.021	0.853	1.000	0.020	0.727		0.620
3	5	552.902		-1013.396	0.568	1.000	0.010	0.636		0.361
sequence118
1	9	567.546		-991.839	1.000	1.000	0.070	1.000		1.000
2	5	563.764		-976.525	0.867	1.000	0.010	0.571		0.495
3	8	559.651		-933.919	0.496	1.000	0.050	0.857		0.425
sequence119
1	6	530.206		-1082.325	1.000	1.000	0.040	1.000		1.000
2	7	528.668		-1070.103	0.886	1.000	0.030	0.947		0.840
3	10	532.066		-1075.099	0.933	1.000	0.010	0.842		0.785
sequence120
1	6	583.064		-1094.359	1.000	1.000	0.010	0.615		0.615
2	3	567.921		-1065.263	0.609	1.000	0.060	1.000		0.609
3	8	577.103		-1074.101	0.728	1.000	0.010	0.615		0.448
sequence121
1	2	691.644		-1189.099	1.000	1.000	0.000	1.000		1.000
2	3	691.454		-1159.547	0.728	1.000	0.000	1.000		0.728
3	9	682.568		-1152.036	0.659	1.000	0.000	1.000		0.659
sequence122
1	2	565.461		-1150.261	1.000	1.000	-0.020	1.000		1.000
2	9	565.527		-1128.894	0.789	1.000	-0.030	0.889		0.701
3	3	567.934		-1118.894	0.690	1.000	-0.050	0.667		0.460
sequence123
1	6	613.762		-1064.656	1.000	1.000	0.000	0.613		0.613
2	2	606.420		-1041.252	0.763	1.000	0.030	0.710		0.541
3	1	620.234		-1036.238	0.712	1.000	-0.060	0.419		0.299
sequence124
1	5	552.151		-1064.925	0.794	1.000	0.050	1.000		0.794
2	3	555.565		-1088.649	1.000	1.000	-0.010	0.667		0.667
3	7	547.355		-1047.019	0.639	1.000	0.050	1.000		0.639
sequence125
1	4	732.819		-1051.037	0.905	1.000	0.040	1.000		0.905
2	2	752.837		-1041.647	0.836	1.000	-0.010	0.643		0.537
3	7	730.550		-1034.199	0.781	1.000	-0.010	0.643		0.502
sequence126
1	1	478.175		-1091.284	1.000	1.000	0.070	0.800		0.800
2	6	466.655		-1013.771	0.420	1.000	0.080	0.850		0.357
3	8	453.240		-983.819	0.196	1.000	0.110	1.000		0.196
sequence127
1	2	559.677		-1096.871	1.000	1.000	0.130	1.000		1.000
2	1	560.275		-1075.742	0.687	1.000	0.110	0.846		0.582
3	8	554.057		-1073.850	0.659	1.000	0.110	0.846		0.558
sequence128
1	4	719.608		-1157.398	1.000	1.000	0.100	1.000		1.000
2	2	720.909		-1143.799	0.876	1.000	0.080	0.905		0.793
3	6	713.063		-1113.063	0.597	1.000	0.030	0.667		0.398
sequence129
1	9	677.693		-1158.514	0.875	1.000	0.070	1.000		0.875
2	2	671.829		-1170.805	1.000	1.000	0.040	0.857		0.857
3	1	684.933		-1132.397	0.611	1.000	0.060	0.952		0.581
sequence130
1	4	545.342		-677.500	0.896	1.000	-0.320	1.000		0.896
2	2	548.066		-674.226	0.883	1.000	-0.350	0.927		0.818
3	9	546.466		-692.492	0.960	0.999	-0.410	0.780		0.749
sequence131
1	3	539.745		-1063.879	1.000	1.000	0.100	1.000		1.000
2	4	539.260		-1043.505	0.833	0.999	0.000	0.600		0.500
3	2	544.042		-1005.022	0.518	1.000	0.060	0.840		0.435
sequence132
1	4	689.591		-1159.905	1.000	1.000	0.030	0.769		0.769
2	3	684.277		-1136.789	0.708	1.000	0.050	0.923		0.653
3	9	683.652		-1114.811	0.429	1.000	0.060	1.000		0.429
sequence133
1	3	69.320		-1221.475	0.829	1.000	0.160	1.000		0.829
2	7	75.614		-1238.720	1.000	1.000	0.110	0.762		0.762
3	5	76.659		-1232.277	0.936	1.000	0.010	0.286		0.267
sequence134
1	4	75.810		-1290.370	1.000	0.999	0.060	0.727		0.727
2	6	78.207		-1253.714	0.662	0.999	0.090	1.000		0.662
3	9	69.213		-1246.616	0.597	1.000	0.070	0.818		0.488
sequence135
1	1	596.721		-1110.276	1.000	1.000	0.110	0.950		0.950
2	8	611.302		-1102.766	0.908	1.000	0.000	0.400		0.363
3	4	603.605		-1054.600	0.318	1.000	0.090	0.850		0.271
sequence136
1	2	607.259		-1209.145	0.893	1.000	0.090	0.963		0.860
2	6	607.167		-1203.939	0.857	1.000	0.100	1.000		0.857
3	3	615.456		-1224.610	1.000	1.000	0.060	0.852		0.852
sequence137
1	5	550.420		-1122.456	1.000	1.000	0.140	0.783		0.783
2	8	551.462		-1103.456	0.769	1.000	0.190	1.000		0.769
3	2	554.950		-1108.520	0.830	1.000	0.120	0.696		0.578
sequence138
1	7	572.900		-995.398	1.000	1.000	0.080	0.762		0.762
2	6	573.812		-991.935	0.961	1.000	0.000	0.381		0.366
3	3	571.924		-938.859	0.359	1.000	0.130	1.000		0.359
sequence139
1	1	566.972		-999.083	1.000	1.000	0.130	0.800		0.800
2	3	567.569		-979.384	0.734	1.000	0.180	1.000		0.734
3	5	571.419		-992.252	0.908	1.000	0.130	0.800		0.726
sequence140
1	3	544.957		-1059.526	1.000	1.000	0.040	0.786		0.786
2	7	522.993		-1026.687	0.667	1.000	0.070	1.000		0.667
3	1	534.531		-1043.849	0.841	1.000	0.030	0.714		0.601
sequence141
1	3	542.972		-1096.609	1.000	1.000	0.150	1.000		1.000
2	7	543.547		-1042.455	0.639	1.000	0.110	0.846		0.541
3	5	528.461		-1068.463	0.812	1.000	0.050	0.615		0.500
sequence142
1	7	595.477		-871.698	0.898	1.000	0.100	1.000		0.898
2	5	597.682		-889.994	1.000	1.000	0.030	0.848		0.848
3	1	598.350		-828.075	0.654	1.000	0.100	1.000		0.654
sequence143
1	8	460.755		-1125.784	1.000	1.000	0.170	1.000		1.000
2	1	454.959		-1118.776	0.935	1.000	0.150	0.939		0.879
3	4	457.820		-1113.164	0.884	1.000	0.140	0.909		0.803
